# Insect olfaction-inspired biohybrid sensor array for selective airborne pheromone detection and early monitoring of invasive *Rhynchophorus ferrugineus*

**DOI:** 10.64898/2026.08.13.744605

**Authors:** Khasim Cali, Binu Antony, Corrado Di Natale, Alexandro Catini, Nicolas Montagné, Emmanuelle Jacquin-Joly, Mohammed A. AlSaleh, Yousef Al-Fehaid, Krishna C. Persaud, Arnab Pain

## Abstract

The red palm weevil, *Rhynchophorus ferrugineus* (Olivier) (Coleoptera: Curculionidae), is a globally invasive quarantine pest threatening palm cultivation across 49 countries and inflicting annual economic losses estimated at over USD 100 million. Weevil larvae burrow into palm trunks, causing progressive internal structural damage that rarely produces visible external symptoms until lethal injury has occurred, rendering early detection exceptionally challenging. In the absence of effective early-warning surveillance technologies, tens of thousands of infested palm trees have been removed across major palm-cultivation regions in the Middle East and Mediterranean basin. Rapid, sensitive detection of volatile organic compounds (VOCs) emitted by weevil colonies and infested palm trees therefore represents a critical unmet need for timely pest surveillance and intervention. Existing artificial gas sensors lack the chemical selectivity required to discriminate among structurally similar VOCs, and no validated field-deployable early-detection platform has been established to date. Here, we report a portable biohybrid sensor array that mimics insect olfaction by exploiting two classes of diagnostic chemical signatures: the male-released aggregation pheromone (4RS,5RS)-4-methylnonan-5-ol (ferrugineol) and ethyl ester volatile blends emitted by weevil-infested palm trees. The *R. ferrugineus* odorant receptor RferOR1 was stabilised in lipid nanodiscs and co-immobilised with two *in vivo*-synthesised odorant-binding proteins (RferOBP1768 and RferOBP23) on quartz crystal microbalance (QCM) transducers to construct the biohybrid sensing platform. The sensor array achieved selective detection of airborne ferrugineol at a limit of detection of approximately 60 parts per billion (ppb) under field conditions, distinguishing infested from healthy palms. OBP- and OR-functionalised sensors retained full functional activity for 12 and 7 months, respectively, under ambient storage, confirming operational robustness and shelf life suitable for long-term field deployment. This work translates the molecular architecture of the insect olfactory system into a practical, field-validated chemical sensor platform with direct applicability to early-stage *R. ferrugineus* infestation monitoring and sustainable integrated pest management.

**Graphical abstract:** 
