## Supplementary Appendix 1 8-12-2026 for "Insect olfaction-inspired biohybrid sensor array for selective airborne pheromone detection and early monitoring of invasive *Rhynchophorus ferrugineus*"

### Sheet: Title
Supplementary Appendix 1
Insect olfaction-inspired biohybrid sensor array for selective airborne pheromone detection and early monitoring of invasive Rhynchophorus ferrugineus
Khasim Cali1, Binu Antony2, 3*, Corrado Di Natale4*, Alexandro Catini4, Nicolas Montagné5, Emmanuelle Jacquin-Joly5, Mohammed A. AlSaleh2, Yousef Al-Fehaid6, Krishna C. Persaud1* and Arnab Pain7
*Corresponding author(s): Binu Antony (bantony@uaeu.ac.ae); Corrado Di Natale (dinatale@uniroma2.it); Krishna Persaud (krishna.persaud@manchester.ac.uk)

### Sheet: Calculated Binding Energies
	Calculated Binding Energies in Kcal/mol
Protein	N1	N2	N3	N4	N5	N6	N7	N8	N9	N10	N11	N12	N13	N14	N15	N16	N17	N18	N19	N20	Mean	MeanMutant_MeanWT	Higher affinity than WT?
WTOBP1768	-18.6831	-10.4759	-20.2126	-18.2033	-31.8308	-16.8961	-16.9582	-16.9852	-36.4262	-26.5365	-29.5225	-34.3712	-29.3883	-16.3376	-13.2736	-10.2143	-9.32696	-36.7939	-33.9902	-36.6308	-23.1529	0
G48A	-17.5282	-8.71559	-20.2156	-18.2071	-32.3767	-16.5405	-16.9387	-23.862	-36.8918	-28.2926	-26.5122	-27.4039	-28.405	-20.5202	-13.25	-10.2179	-9.06327	-36.946	-33.0405	-33.1039	-22.9016	0.25128
G48L	-18.7151	-8.91049	-20.3112	-18.3073	-32.2082	-16.6764	-16.1764	-24.3463	-36.9574	-28.3579	-26.6915	-34.3464	-26.714	-18.7803	-13.4982	-11.4347	-9.43473	-36.383	-31.1735	-34.4716	-23.1947	-0.041868
G48M	-18.9054	-9.27797	-19.928	-18.3598	-32.6219	-16.7051	-16.9976	-21.0188	-37.6821	-27.5182	-26.7489	-34.6971	-28.2924	-20.7114	-9.23214	-11.0526	-9.53035	-36.9664	-32.7354	-18.9379	-22.396	0.75689
G48W	-18.9054	-9.72717	-18.7053	-18.6635	-34.6916	-14.6812	-14.8884	-25.2879	-38.0404	-27.5415	-30.5175	-33.5149	-29.3585	-19.7501	-11.147	-9.80216	-10.2019	-10.2019	-35.2594	-33.9608	-22.2423	0.910536
H43M	-17.7436	-8.94495	-17.7497	-18.1913	-32.366	-16.9197	-16.9406	-23.4149	-38.7598	-27.4073	-26.5168	-33.1417	-31.2462	-20.5065	-10.6159	-9.10973	-8.07677	-35.5156	-34.9777	-36.0092	-23.2077	-0.0548345
H43Y	-18.8457	-9.25387	-17.7683	-17.8835	-32.42	-16.5682	-16.9525	-24.1863	-35.9251	-27.9259	-26.5089	-34.0056	-28.2325	-20.301	-13.3023	-10.2557	-9.34664	-36.506	-32.4107	-33.9073	-23.1253	0.0275625
M1L	-18.7079	-8.56902	-20.188	-17.5417	-35.019	-16.5611	-16.8187	-16.9374	-39.4989	-27.0405	-26.5428	-33.3209	-27.7421	-20.4611	-13.2772	-10.2546	-9.37749	-35.606	-33.1068	-34.1695	-23.037	0.115827
Q4I	-17.2797	-8.55085	-17.7232	-18.2167	-34.8038	-16.5896	-17.0012	-23.0534	-38.3491	-24.7192	-25.7075	-30.285	-30.7223	7.22293	-13.3484	-12.2496	-9.42276	-35.4512	-35.6595	-36.7911	-21.9351	1.2178
Q4L	-18.8476	-10.5696	-17.6605	-18.1659	-33.9619	-16.5734	-16.972	-24.0589	-40.0996	-27.3833	-29.607	-33.9508	-29.4378	7.41812	-13.2734	-11.5001	-9.42276	-35.141	-30.5789	-35.3611	-22.2574	0.895491
Q4M	-18.8774	-8.95603	-20.2321	-18.2076	-35.0893	-16.5735	-16.9704	-23.8047	-38.1722	-27.9979	-26.1721	-31.921	-28.5968	-20.8306	-10.0709	-11.9552	-9.3447	-35.4896	-34.7833	-34.3458	-23.4196	-0.266693	YES
Q4V	-18.6426	-8.67306	-17.6994	-18.1724	-35.527	-16.5818	-16.9502	-22.7872	-38.0208	-27.5075	-25.6291	-33.0522	-31.0078	7.79796	-13.3229	-12.1541	-9.49661	-36.8888	-32.4574	-32.9163	-21.9845	1.1684
Q12F	-17.3532	-10.4581	-19.8314	-18.1992	-32.2504	-16.9167	-16.971	-24.1424	-39.2315	-28.2532	-26.5199	-33.4466	-29.273	-20.5169	-10.6594	-10.2556	-8.12227	-35.5954	-33.1204	-33.5664	-23.2341	-0.0812855	Yes
Q12I	-18.8807	-9.60921	-20.2621	-18.3163	-35.875	-16.3562	-17.0767	-24.8682	-40.6526	-27.9845	-25.6307	-34.2184	-26.9522	-20.6835	-13.4666	-11.3991	-7.93979	-35.2386	-31.2003	-34.7968	-23.5704	-0.417512	Yes
Q12L	-17.343	-9.88597	-20.2137	-17.7649	-34.3828	-16.5606	-16.9878	-24.1723	-36.2074	-28.2863	-29.5822	-33.8815	-31.0258	-20.5148	-10.6337	-11.5924	-8.09928	-36.8038	-33.9946	-33.8276	-23.588	-0.43516	Yes
Q12M	-18.8892	-9.83432	-20.2888	-18.2045	-33.9616	-14.0806	-17.0654	-24.7266	-36.9102	-27.5217	-26.5226	-34.0814	-31.3813	-21.5403	-13.3663	-11.7499	-8.08073	-37.0454	-35.9494	-34.5157	-23.7858	-0.632935	Yes
Q12V	-18.8697	-20.542	-20.2066	-18.3163	-34.3473	-16.5891	-16.9858	-24.192	-38.5923	-27.4877	-26.5199	-35.4777	-26.9005	-20.542	-13.3259	-11.49	-9.35966	-34.436	-32.6183	-33.1792	-23.9989	-0.846035	Yes
Q12W	-17.7547	-8.56339	-20.2222	-17.5581	-31.1545	-16.9254	-16.9413	-22.5993	-37.8538	-28.2581	-29.607	-34.3642	-29.2661	-20.5212	-13.3354	-10.2521	-8.10865	-35.9007	-34.0158	-32.5222	-23.2862	-0.133344	Yes
Q12Y	-18.658	-8.55737	-19.8492	-17.5581	-34.1423	-16.5674	-16.9525	-23.9806	-36.429	-27.9423	-26.2686	-34.4818	-30.2762	-20.9561	-10.6354	-8.3876	-6.80254	-33.518	-34.8418	-36.6508	-23.1728	-0.0199175
R5I	-18.7474	-10.4878	-20.0616	-17.5349	-31.9766	-16.5119	-16.9849	-24.2684	-37.196	-25.8347	-26.4822	-33.9398	-26.7438	-21.1841	-13.309	-10.2403	-8.10687	-35.8346	-31.5891	-33.5461	-23.029	0.123859
R5L	-17.2544	-10.6447	-20.0968	-18.0368	-31.7113	-16.5277	-16.9347	-24.1048	-37.8437	-27.3991	-26.524	-34.1714	-27.093	7.10849	-13.363	-11.617	-8.10654	-33.7735	-29.6974	-33.6722	-21.5732	1.57969
R7L	-18.6499	-8.5204	-20.1401	-18.203	-35.019	-16.4936	-16.9413	-24.5473	-39.2905	-27.6925	-26.2621	-32.7536	-27.9001	-20.5087	-9.27349	-9.93123	-8.0888	-35.6716	-33.5113	-33.8571	-23.1628	-0.009918
WTOBP23	-15.1552	-17.0647	-13.7895	-13.8804	-28.8472	-13.5465	-13.8174	-15.1667	-27.398	-22.6737	-20.7517	-25.3758	-21.5308	-13.2969	-7.51508	-8.24499	-4.18976	-25.2734	-27.9687	-30.0693	-18.2778	0
R49L	-16.3768	-11.3946	-16.969	-16.3872	-28.0335	-13.8778	-12.2764	-17.7061	-32.448	-23.0874	-20.5174	-23.3093	-21.9256	-13.4661	-7.6485	-7.1671	-3.84861	-27.2944	-26.6681	-30.1477	-18.5275	-0.249694	Yes
T95V	-17.0681	-12.155	-14.5388	-12.3103	-26.0587	-13.57	-13.8117	-16.9767	-30.1748	-24.8262	-21.2424	-24.7126	-21.5737	9.24815	-8.68589	-6.96023	-3.71386	-21.957	-28.2692	-26.6748	-16.8016	1.4762
Key	Analyte name	Type/Class
N1	Ethyl acetate	Healthy Palm tree VOCs
N2	Acetaldehyde	Healthy Palm tree VOCs
N3	Isopropyldehyde	Healthy Palm tree VOCs
N4	Gama valerolactone	Healthy Palm tree VOCs
N5	Octanal	Healthy Palm tree VOCs
N6	Furfuryl alcohol	Healthy Palm tree VOCs
N7	5-Methyl furfural	Healthy Palm tree VOCs
N8	Linalool	Herbivore attacked Palm tree Vocs
N9	Gama Undecalactone	Healthy Palm tree VOCs
N10	Hexene -1-ol	Healthy Palm tree VOCs
N11	Limonene	Healthy Palm tree VOCs
N12	Alpha farnesene	Healthy Palm tree VOCs
N13	Geraniol	Herbivore attacked Palm tree Vocs
N14	Menthol	Herbivore attacked Palm tree Vocs
N15	Thymol	Herbivore attacked Palm tree Vocs
N16	Carvacrol	Herbivore attacked Palm tree Vocs
N17	P-cymene	Herbivore attacked Palm tree Vocs
N18	Beta farnesene	Healthy Palm tree VOCs
N19	Ferrugineol	RPW Aggregating pheromones
N20	Ferruginone	RPW Aggregating pheromones
N21	Alpha pinene	Herbivore attacked Palm tree Vocs
N22	Beta Pinene	Herbivore attacked Palm tree Vocs
N23	Camphor	Herbivore attacked Palm tree Vocs
N24	Gossypol	Herbivore attacked Palm tree Vocs
N25	Naphthalene	Herbivore attacked Palm tree Vocs
